# Sublethal antibiotics collapse gut bacterial populations by enhancing aggregation and expulsion

**DOI:** 10.1101/565556

**Authors:** Brandon H. Schlomann, Travis J. Wiles, Elena S. Wall, Karen Guillemin, Raghuveer Parthasarathy

## Abstract

Antibiotics induce large and highly variable changes in the intestinal microbiome even at sublethal concentrations, through mechanisms that remain elusive. Using gnotobiotic zebrafish, which allow high-resolution examination of microbial dynamics, we found that sublethal doses of the common antibiotic ciprofloxacin cause severe drops in bacterial abundance. Contrary to conventional views of antimicrobial tolerance, disruption was more pronounced for slow-growing, aggregated bacteria than for fast-growing, planktonic species. Live imaging revealed that antibiotic treatment promoted bacterial aggregation and increased susceptibility to intestinal expulsion. Intestinal mechanics therefore amplify the effects of antibiotics on resident bacteria. Microbial dynamics are captured by a biophysical model that connects antibiotic-induced collapses to gelation phase transitions in soft materials, providing a framework for predicting the impact of antibiotics on the intestinal microbiome.
