## Supplemental Data Files for "Sublethal antibiotics collapse gut bacterial populations by enhancing aggregation and expulsion": abx_growth_curve_data.xlsx

### Sheet: Vibrio
	time (h)		untreated				cip 1 ng/ml				cip 10 ng/ml				cip 100 ng/ml
	0		0.196	0.067	0.091		0.088	0.079	0.079		0.079	0.079	0.079		0.077	0.084	0.085
	0.5		0.164	0.079	0.083		0.187	0.085	0.087		0.086	0.085	0.08		0.076	0.078	0.079
	1		0.178	0.092	0.093		0.172	0.19	0.194		0.088	0.091	0.089		0.076	0.073	0.074
	1.5		0.251	0.182	0.33		0.265	0.236	0.247		0.194	0.194	0.11		0.07	0.072	0.073
	2		0.482	0.397	0.403		0.366	0.377	0.35		0.23	0.234	0.144		0.07	0.074	0.131
	2.5		0.662	0.548	0.542		0.547	0.53	0.518		0.214	0.235	0.178		0.074	0.086	0.167
	3		0.785	0.696	0.689		0.648	0.669	0.642		0.228	0.252	0.196		0.08	0.124	0.173
	3.5		0.878	0.79	0.769		0.777	0.775	0.707		0.246	0.264	0.23		0.084	0.095	0.188
	4		0.958	0.89	0.86		0.903	0.963	0.956		0.269	0.288	0.241		0.087	0.1	0.101
	4.5		1.026	0.963	0.917		1.108	1.103	1.053		0.291	0.305	0.263		0.089	0.094	0.104
	5		1.099	1.056	1.044		1.177	1.178	1.128		0.305	0.326	0.278		0.09	0.096	0.106
	5.5		1.156	1.093	1.07		1.307	1.317	1.254		0.314	0.333	0.287		0.092	0.095	0.106
	6		1.198	1.198	1.171		1.32	1.317	1.304		0.321	0.346	0.284		0.093	0.098	0.106
	6.5		1.256	1.247	1.229		1.307	1.242	1.23		0.322	0.349	0.288		0.091	0.096	0.106
	7		1.368	1.402	1.371		1.422	1.317	1.311		0.325	0.349	0.291		0.092	0.095	0.104
	7.5		1.476	1.499	1.463		1.618	1.371	1.338		0.334	0.357	0.296		0.091	0.094	0.104
	8		1.563	1.541	1.501		1.391	1.375	1.376		0.333	0.353	0.302		0.091	0.094	0.103
	8.5		1.58	1.657	1.633		1.502	1.457	1.442		0.336	0.357	0.299		0.09	0.094	0.103
	9		1.674	1.647	1.611		1.482	1.481	1.478		0.34	0.365	0.29		0.091	0.095	0.104
	9.5		1.679	1.679	1.681		1.495	1.506	1.5		0.334	0.362	0.304		0.089	0.093	0.102
	10		1.787	1.775	1.763		1.48	1.507	1.508		0.346	0.364	0.311		0.09	0.094	0.103
	10.5		1.817	1.803	1.776		1.439	1.459	1.467		0.327	0.359	0.294		0.09	0.095	0.102
	11		1.839	1.896	1.877		1.465	1.49	1.492		0.346	0.376	0.313		0.088	0.093	0.101
	11.5		1.866	1.952	1.932		1.45	1.457	1.452		0.345	0.372	0.302		0.09	0.093	0.102
	12		1.761	1.982	1.925		1.493	1.498	1.483		0.348	0.376	0.301		0.09	0.093	0.101
	12.5		1.849	1.97	1.956		1.432	1.438	1.457		0.345	0.373	0.301		0.089	0.093	0.101
	13		1.867	1.966	1.941		1.407	1.438	1.43		0.351	0.377	0.307		0.089	0.093	0.101
	13.5		1.834	1.999	1.977		1.381	1.4	1.405		0.348	0.37	0.309		0.089	0.093	0.101
	14		1.706	1.887	1.858		1.517	1.433	1.421		0.344	0.371	0.311		0.088	0.092	0.1
	14.5		1.782	1.95	1.891		1.435	1.437	1.45		0.359	0.384	0.312		0.09	0.093	0.1
	15		1.688	1.885	1.831		1.411	1.416	1.42		0.353	0.382	0.312		0.088	0.092	0.099
	15.5		1.734	1.878	1.922		1.465	1.445	1.441		0.354	0.377	0.307		0.088	0.092	0.099
	16		1.667	1.824	1.829		1.419	1.439	1.428		0.353	0.381	0.316		0.088	0.092	0.099
	16.5		1.613	1.779	1.819		1.431	1.435	1.428		0.344	0.373	0.307		0.088	0.091	0.099
	17		1.637	1.864	1.86		1.458	1.449	1.46		0.342	0.375	0.306		0.087	0.09	0.098
	17.5		1.514	1.781	1.829		1.467	1.468	1.466		0.35	0.376	0.315		0.087	0.091	0.098

### Sheet: Enterobacter
	time (h)		untreated				cip 1 ng/ml				cip 25 ng/ml				cip 100 ng/ml
	0		0.099	0.097	0.096		0.095	0.096	0.096		0.1	0.102	0.105		0.097	0.099	0.096
	0.5		0.128	0.122	0.128		0.114	0.116	0.116		0.123	0.125	0.132		0.117	0.118	0.117
	1		0.163	0.164	0.167		0.152	0.172	0.169		0.164	0.177	0.177		0.145	0.147	0.154
	1.5		0.251	0.242	0.296		0.235	0.29	0.298		0.291	0.297	0.285		0.211	0.203	0.216
	2		0.405	0.573	0.566		0.582	0.555	0.546		0.482	0.491	0.452		0.246	0.245	0.256
	2.5		0.678	0.876	0.863		0.847	0.846	0.845		0.705	0.724	0.683		0.305	0.294	0.293
	3		1.022	1.138	1.117		1.136	1.145	1.132		1.013	0.991	1.028		0.364	0.365	0.331
	3.5		1.211	1.299	1.263		1.263	1.344	1.301		0.662	0.66	0.72		0.323	0.325	0.322
	4		1.398	1.417	1.405		1.43	1.47	1.448		0.57	0.6	0.559		0.364	0.334	0.32
	4.5		1.462	1.496	1.431		1.383	1.399	1.338		0.403	0.57	0.414		0.342	0.339	0.318
	5		1.501	1.584	1.476		1.37	1.38	1.376		0.344	0.378	0.376		0.347	0.348	0.32
	5.5		1.581	1.692	1.593		1.514	1.517	1.51		0.336	0.334	0.396		0.347	0.349	0.31
	6		1.702	1.78	1.71		1.627	1.643	1.649		0.335	0.359	0.388		0.343	0.335	0.306
	6.5		1.802	1.907	1.848		1.751	1.76	1.766		0.384	0.402	0.447		0.328	0.329	0.288
	7		1.892	1.962	1.916		1.83	1.855	1.846		0.441	0.449	0.49		0.32	0.322	0.281
	7.5		1.968	2.049	1.998		1.905	1.918	1.927		0.472	0.473	0.647		0.324	0.323	0.282
	8		2.048	2.111	2.077		1.968	1.986	1.997		0.494	0.478	0.577		0.31	0.306	0.278
	8.5		2.129	2.183	2.135		2.044	2.059	2.1		0.443	0.467	0.605		0.311	0.318	0.279
	9		2.179	2.231	2.183		2.094	2.099	2.092		0.496	0.467	0.621		0.308	0.281	0.269
	9.5		2.222	2.296	2.23		2.125	2.15	2.129		0.461	0.535	0.62		0.295	0.29	0.266
	10		2.25	2.357	2.247		2.159	2.17	2.156		0.488	0.686	0.851		0.301	0.29	0.262
	10.5		2.234	2.358	2.211		2.182	2.19	2.193		0.431	0.826	0.669		0.289	0.275	0.252
	11		2.225	2.437	2.243		2.229	2.223	2.234		0.452	0.76	0.635		0.284	0.288	0.257
	11.5		2.26	2.346	2.269		2.24	2.262	2.306		0.763	0.671	0.687		0.28	0.276	0.254
	12		2.268	2.313	2.275		2.385	2.279	2.267		0.622	1.157	0.621		0.281	0.277	0.247
	12.5		2.301	2.338	2.314		2.287	2.308	2.3		0.885	0.806	0.505		0.267	0.263	0.239
	13		2.327	2.359	2.332		2.312	2.442	2.339		0.481	0.446	0.541		0.274	0.258	0.234
	13.5		2.334	2.374	2.354		2.329	2.482	2.328		0.482	0.492	0.486		0.26	0.25	0.244
	14		2.343	2.37	2.365		2.351	2.385	2.366		0.451	0.447	0.522		0.272	0.262	0.245
	14.5		2.352	2.378	2.375		2.364	2.365	2.364		0.585	0.482	0.475		0.271	0.257	0.217
	15		2.365	2.407	2.393		2.369	2.38	2.377		0.522	0.531	0.467		0.269	0.252	0.226
	15.5		2.365	2.405	2.406		2.369	2.389	2.388		0.344	0.37	0.435		0.248	0.239	0.221
	16		2.38	2.425	2.407		2.394	2.404	2.396		0.375	0.381	0.411		0.247	0.235	0.237
	16.5		2.401	2.439	2.425		2.408	2.423	2.4		0.315	0.422	0.399		0.237	0.228	0.2
	17		2.413	2.449	2.45		2.434	2.432	2.41		0.348	0.527	0.403		0.236	0.228	0.206
	17.5		2.414	2.449	2.445		2.417	2.43	2.426		0.296	0.328	0.37		0.237	0.226	0.196
