## Supplemental Data Files for "Sublethal antibiotics collapse gut bacterial populations by enhancing aggregation and expulsion": abx_invitro_livedead_data.xlsx

### Sheet: Sheet1
Vibrio								Enterobacter
	untreated			Cipro 10 ng/mL				untreated			Cipro 25 ng/mL
	Replicate 1	Replicate 2		Replicate 1	Replicate 2			Replicate 1	Replicate 2		Replicate 1	Replicate 2
intact	0.977354	0.979266		0.336257	0.354402			0.994775	0.993065		0.971919	0.968254
overlap	0.00953516	0.00956938		0.523392	0.467269			0.00417973	0.00554785		0.0234009	0.0222222
dead	0.0131108	0.0111643		0.140351	0.17833			0.00104493	0.00138696		0.00468019	0.00952381
