## Supplemental Data Files for "Sublethal antibiotics collapse gut bacterial populations by enhancing aggregation and expulsion": abx_plating_data.xlsx

### Sheet: Vibrio abx dose range
Vibrio GFP plating data (CFU/gut)
>details: colonize on day 4, add abx on day 5, plate on day 6. A day 5 untreated sample was collected to determine the pre-abx abundance.
condition:	untreated			cipro (day 6)
day:	5	6		1 ng/ml	10 ng/ml	100 ng/ml
	205000	480000		63500	1350	5600
	180000	225000		79000	11500	35
	490000	135000		220000	690	70
	100000	100000		260000	18500	6350
	355000	410000		99000	725	120
	95000	155000		200000	7950	18000
	430000	80000		78500	360	1420
	130000	170000		500000	7050	360
	405000	90500		455000	2350	865
	185000	39500		100000	14500
	52000	87000
	135000	125000
	49000	155000
	125000	55500
*cyan font = samples to be used with day 6 repeats on 'Vibrio'

### Sheet: Vibrio
Vibrio GFP plating data (CFU/gut)
>details: colonize on day 4, add abx on day 5, plate on day 6 and 7. Additional day 6 data is in the 'Vibrio abx dose range' sheet.
condition:	untreated			cipro 10 ng/ml
day:	6	7		6	7
	250000	87000		7000	340
	65500	29500		2700	1555
	265000	300000		1900	225
	105000	21500		14000	445
	665000	70500		90	40
	48500	60500		125	50
	485000	8150		2950	390
	295000	97000		49500	740
	325000	23000		120	800
	130000	38000		43500	105
	480000	11500		1350	565
	225000	38000		11500	1075
	135000	50500		690	230
	100000	12500		18500	365
	410000	7850		725	4150
	155000	31500		7950	55
	80000	13000		360	6850
	170000	63500		7050	12900
	90500			2350	7750
	39500			14500	40
	87000
	125000
	155000
	55500
5.1.18
5.5.18
11.10.17
11.17.17

### Sheet: Enterobacter
Enterobacter GFP plating data (CFU/gut)
>details: colonize on day 4, add abx on day 5, plate on day 6 and 7.
condition:	untreated			cipro 25ng/ml
day:	6	7		6	7
	3900	68500		75	145
	125000	173000		5	5
	35000	17500		265	10
	585	68500		5	5
	45500	118500		15	950
	745	158500		1350	5
	115000	223500		10	5
	65	360		2150	5
	47000	535		20	5
	3900	54500		15	5
	48000	6500		4650	50
	13000	11700		2750	10
	79000	42000		5	5
	61000	10000		5	5
	950	146500		5	555
	1250	26000		30	5
	7550	10500		5	95
	3350	385		45	5
	725	6000		90	25
	340			1600	260
*magenta font = samples where no colonies were counted on the lowest dilution and were therefore set to the limit of detection
4.27.18
5.22.18
