## Supplemental Data Files for "Sublethal antibiotics collapse gut bacterial populations by enhancing aggregation and expulsion": abx_water_plating_data.xlsx

### Sheet: Sheet1
ABX water plating additional data
Vibrio
flask number	experiment id	abx treated?	0h cfus/ml	24h cfus/ml	48h cfus/ml
1	1	0	1630000	3300000	18000000
2	1	0	1550000	4100000	2000000
3	1	0	2700000	3800000	NaN
4	1	0	NaN	3900000	NaN
1	1	1	NaN	2500000	30000
2	1	1	NaN	510000	71000
3	1	1	NaN	220000	NaN
5	2	0	3150000	530000	1400000
6	2	0	3765000	2865000	3000000
4	2	1	3290000	110000	NaN
5	2	1	1760000	100000	100000
1	3	0	1750000	5400000	4100000
2	3	0	550000	3200000	3500000
3	3	1	1200000	370000	110000
4	3	1	1500000	370000	115000
Enterobacter
flask number	experiment id	abx treated?	0h cfus/ml	24h cfus/ml	48h cfus/ml
1	1	0	NaN	2200000	14000000
2	1	0	NaN	2800000	1280000
1	1	1	NaN	70000	68000
2	1	1	NaN	660000	168000
1	2	0	1700000	1900000	3000000
2	2	0	900000	540000	1450000
1	2	1	1150000	57500	40500
2	2	1	950000	91500	48500
