## Supplemental Data Files for "Sublethal antibiotics collapse gut bacterial populations by enhancing aggregation and expulsion": ent_main_abundance_timeseries.csv

0	0.166666666666667	0.333333333333333	0.5	0.666666666666667	0.833333333333333	1	1.16666666666667	1.33333333333333	1.5	1.66666666666667	1.83333333333333	2	2.16666666666667	2.33333333333333	2.5	2.66666666666667	2.83333333333333	3	3.16666666666667	3.33333333333333	3.5	77599.4115811684	73149.0525368739	63203.4696135587	58418.554791424	49033.5954581313	39611.7845116739	41099.3615599539	35751.063441186	38581.8792689379	28495.8378814447	31245.7539070502	28800.9338124251	22934.0659664766	23315.7219849818	22705.5958233197	20592.4308686571	22616.6664772801	21220.2557134011	20700.699311932	20685.684103315	22434.511719037	21884.1185595002
0	0.166666666666667	0.333333333333333	0.5	0.666666666666667	0.833333333333333	1	1.16666666666667	1.33333333333333	1.5	1.66666666666667	1.83333333333333	2	2.16666666666667	2.33333333333333	2.5	2.66666666666667	2.83333333333333	3	3.16666666666667	3.33333333333333	26306.8296180561	27089.3932694937	22484.5267551204	36348.7564875588	30202.1181121996	20197.9259284104	37345.0538728003	19253.5837337508	19378.570392307	58909.008002829	53456.9785632057	19027.2227443636	16777.9875141674	591.806536654133	538.534514450361	517.837105431825	499.003960008667	496.919497505307	504.889053686006	468.721487822614	459.77623225208
0	0.166666666666667	0.333333333333333	0.5	0.666666666666667	0.833333333333333	1	1.16666666666667	1.33333333333333	1.5	1.66666666666667	1.83333333333333	2	2.16666666666667	2.33333333333333	2.5	2.66666666666667	2.83333333333333	3	3.16666666666667	3.33333333333333	137944.545744138	120530.218264787	110710.381576148	105242.923648321	95773.4400826441	91385.8394070138	84361.4494512722	87232.4579593468	72158.305337156	50024.467474043	79132.5469435321	57228.0947190254	32085.6769051165	28434.4692124443	8230.45984592388	1655.46998669523	1521.00874711389	1387.02350704564	1310.92191676438	1222.68476841196	1101.4656600671
0	0.166666666666667	0.333333333333333	0.5	0.666666666666667	0.833333333333333	1	1.16666666666667	1.33333333333333	1.5	1.66666666666667	1.83333333333333	2	2.16666666666667	2.33333333333333	2.5	2.66666666666667	2.83333333333333	3	3.16666666666667	3.33333333333333	37411.3644268538	30067.8147671837	26574.2340657004	22951.505492107	22389.353495019	22634.4878406441	19131.4366612232	17303.5548345851	21608.8801611778	23476.9801808209	27685.5024675114	23634.0250420172	29626.8893158832	25714.5451667794	27780.7271105699	31022.958737666	28149.7284158995	32940.7619381063	32372.388639316	25790.607115376	22495.0452980407
0	0.166666666666667	0.333333333333333	0.5	0.666666666666667	0.833333333333333	1	1.16666666666667	1.33333333333333	1.5	1.66666666666667	1.83333333333333	2	2.16666666666667	2.33333333333333	2.5	2.66666666666667	2.83333333333333	3	3.16666666666667	3.33333333333333	45662.2160331695	46475.0962829316	40093.494786929	38521.1482506913	35059.5902608866	37307.520816961	30557.8273163813	32293.4742825196	29952.5256335822	26945.7694141314	26949.8192661607	30323.5367158649	25850.3854247749	22017.1437813651	19660.715908228	18827.8930332191	21157.5747441701	20047.0425171904	16414.1068108363	14858.7103579114	13104.5247530864
0	0.166666666666667	0.333333333333333	0.5	0.666666666666667	0.833333333333333	1	1.16666666666667	1.33333333333333	1.5	1.66666666666667	1.83333333333333	2	2.16666666666667	2.33333333333333	2.5	2.66666666666667	2.83333333333333	3	3.16666666666667	3.33333333333333	96296.5510623373	209726.730146954	202625.640929292	169675.060088356	170527.076550412	146075.937450281	142222.11614992	140405.310077251	146931.100217924	122830.148965556	128202.270565513	105085.949186259	135711.822049813	126059.106475885	108287.52393639	96618.5112697686	125589.82875359	90549.1506490722	152494.809495375	155201.614327194	122173.062674772
