## Supplemental Data Files for "Sublethal antibiotics collapse gut bacterial populations by enhancing aggregation and expulsion": normalized_cfus.xlsx

### Sheet: VIbrio
Vibrio Normalized CFUs
24 h					48 h
untreated water	untreated guts	cip water	cip guts		untreated water	untreated guts	cip water	cip guts
0.857143	0.970874	0.649351	0.0271845		1.8	1	0.003	0.00390805
1.06494	0.254369	0.132468	0.0104854		0.2	0.33908	0.0071	0.0178736
0.987013	1.02913	0.0571429	0.00737864		0.636364	3.44828	0.0454545	0.00258621
1.01299	0.407767	0.0648012	0.0543689		1.36364	0.68254	0.0289474	0.00511494
0.312224	2.58252	0.0589102	0.000349515		1.07895	2.2381	0.0302632	0.00045977
1.68778	0.18835	0.0860465	0.000485437		0.921053	1.92063		0.000574713
1.25581	1.8835	0.0860465	0.0114563			0.25873		0.00448276
0.744186	1.14563		0.192233			3.07937		0.00850575
	1.26214		0.000466019			0.730159		0.0091954
	0.504854		0.168932			1.20635		0.0012069
	2.13333		0.0149171			0.365079		0.0179365
	1		0.127072			1.20635		0.034127
	0.6		0.00762431			1.60317		0.00730159
	0.444444		0.20442			0.396825		0.0115873
	1.82222		0.00801105			0.249206		0.131746
	1.71271		0.0878453			1		0.00174603
	0.883978		0.0039779			0.412698		0.21746
	1.87845		0.0779006			2.01587		0.409524
	1		0.0259669					0.246032
	0.436464		0.160221					0.00126984
	0.961326
	1.38122
	1.71271
	0.61326

### Sheet: Enterobacter
Enterobacter Normalized CFUs
24 h					48 h
untreated water	untreated guts	cip water	cip guts		untreated water	untreated guts	cip water	cip guts
0.88	0.200514	0.028	0.00385604		1.83246	1	0.00890052	0.00211679
1.12	6.42674	0.264	0.000257069		0.167539	2.52555	0.0219895	7.29927e-05
1.55738	1.79949	0.0471311	0.0136247		1.34831	0.255474	0.0182022	0.000145985
0.442623	0.0300771	0.075	0.000257069		0.651685	1	0.0217978	7.29927e-05
	2.33933		0.000771208			1.72993		0.0138686
	0.0383033		0.0694087			2.31387		7.29927e-05
	5.9126		0.000514139			3.26277		7.29927e-05
	0.0033419		0.11054			0.00525547		7.29927e-05
	2.41645		0.00102828			0.00781022		7.29927e-05
	0.200514		0.000771208			0.79562		7.29927e-05
	8.80734		0.853211			0.619048		0.0047619
	2.38532		0.504587			1.11429		0.000952381
	14.4954		0.000917431			4		0.00047619
	11.1927		0.000917431			0.952381		0.00047619
	0.174312		0.000917431			13.9524		0.0528571
	0.229358		0.00550459			2.47619		0.00047619
	1.38532		0.000917431			1		0.00904762
	0.614679		0.00825688			0.0366667		0.00047619
	0.133028		0.0165138			0.571429		0.00238095
	0.0623853		0.293578					0.0247619
