## Supplemental Data Files for "Sublethal antibiotics collapse gut bacterial populations by enhancing aggregation and expulsion": vibrio_cip_binned_1D_dists.csv

0	0.025641	0.051282	0.076923	0.10256	0.12821	0.15385	0.17949	0.20513	0.23077	0.25641	0.28205	0.30769	0.33333	0.35897	0.38462	0.41026	0.4359	0.46154	0.48718	0.51282	0.53846	0.5641	0.58974	0.61538	0.64103	0.66667	0.69231	0.71795	0.74359	0.76923	0.79487	0.82051	0.84615	0.87179	0.89744	0.92308	0.94872	0.97436	1
2.5162	2.6559	2.3915	1.2059	0.61066	0.63548	0.34242	0.24551	0.33445	0.30963	0.2833	0.19312	0.23553	0.093422	0.033424	0.017033	0	0.035004	0.017033	0.021097	0.84924	0.36741	0.35075	0.68959	0.32692	0.43907	0.54467	0.26043	0.68611	1.0763	1.4655	1.5667	1.6027	1.5277	1.396	1.1528	1.7711	1.7951	1.7062	0
0.033424	0.22531	0.079181	0	0	0	0.093422	0.049218	0.079181	0.19312	0.14613	0.13354	0.079181	0.093422	0.017033	0.017033	0.033424	0.017033	0.049218	0.050173	0.76108	0.79288	0.033424	0.049218	0.21025	0.39734	0.78988	0.78132	1.1547	1.404	1.5402	1.5915	1.1841	0.31158	1.0194	1.1991	1.2679	1.0225	0	0
2.5825	2.397	2.022	0.59377	0.69197	0.57519	0.63949	0.5563	0.55145	0.49415	0.48287	0.38021	0.42813	0.38021	0.32634	0.079181	0.05158	0.31493	0.20011	0.62243	0.90047	0.7054	1.1684	1.0123	0.8773	1.1033	1.2238	0.99908	0.79092	0.30069	0.60188	0.54925	0.78574	0.53973	0.61248	0.26921	0.14613	0.19312	0.14613	0
0	0.12057	0.2833	0.41497	0.47712	0.47712	0.24551	0.46538	0.30103	0.26482	0.15836	0.033424	0.082215	0.080033	0.037958	0.017162	0.033424	0.019189	0.0010347	0	0.017033	0.13705	1.2153	0.9503	0.033464	0.079181	0.017033	0.017033	0.033424	0	0.064458	0.070235	1.1024	1.7028	1.0128	0.57488	0	0	0	0
2.5549	2.64	2.1344	0.86451	0.59329	0.4014	0.24551	0.18184	0.14613	0.079181	0.079181	0.13354	0.10721	0.22487	0.69892	0.84713	0.50266	0.23553	0.25861	0.30657	0.080869	0.093422	0.10721	0.064458	0.079181	0.049218	0.12057	0.064458	0.079181	0.079181	0.13354	0.12057	0.10721	0.13354	0.85918	0.44384	0.46934	0.28377	1.5085	0
