## Supplemental Data Files for "Sublethal antibiotics collapse gut bacterial populations by enhancing aggregation and expulsion": vibrio_sos_invitro_abx.xlsx

### Sheet: Sheet1
fraction gfp+		fraction gfp+
replicate number	untreated	Cipro 10 ng/mL	mitomycin c 400 ng/mL	ampicillin ug/mL
1	0.0158371	0.410714	0.166667	0
2	0.0106724	0.230769	0.269231	0.025
3	0.032967	0.353982	0.25	0.0779221
4		0.375	0.111111	0.0606061
5		0.333333	0.153846	0.0211268
6		0.326087	0.0588235
7		0.277778
