## Supplemental Data Files for "Sublethal antibiotics collapse gut bacterial populations by enhancing aggregation and expulsion": vibrio_unt_binned_1D_dists.csv

0	0.025641	0.051282	0.076923	0.10256	0.12821	0.15385	0.17949	0.20513	0.23077	0.25641	0.28205	0.30769	0.33333	0.35897	0.38462	0.41026	0.4359	0.46154	0.48718	0.51282	0.53846	0.5641	0.58974	0.61538	0.64103	0.66667	0.69231	0.71795	0.74359	0.76923	0.79487	0.82051	0.84615	0.87179	0.89744	0.92308	0.94872	0.97436	1
3.0067	3.589	3.5662	3.3848	2.7107	0.38739	0.17026	0.10721	0.21484	0	0	0	0	0.017033	0.093422	0.049218	0.033424	0	0	0	0	0	0	0	0	0	0	0	0	0	0	0	0	0	0	0	0	0	0	0
2.8567	3.5659	3.6495	3.5019	3.0759	2.0008	0.62325	0.21484	0.049218	0	1.2481	1.9571	1.3102	1.0628	0.81872	0	0	0	0	0	0.30998	0	0	0	0	0	0	0	0	0	0	0	0	0	0	0	0	0	0	0
2.5214	3.271	3.5281	3.5426	2.9979	0.20851	0.44091	0.33445	0.35793	0.20412	0.12057	0.10721	0.064458	0.079181	0.079181	0.14613	0.10721	0.17026	0.064458	0.093422	0.049218	0	0	0.033424	0.033424	0	0.064458	0.017033	0.033424	0	0	0	0	0	0	0	0	1.0232	1.7626	0
2.9025	3.0353	2.7683	2.4905	2.308	2.1467	2.2056	2.2165	1.8432	1.5096	1.1346	0.80423	0.6336	0.6816	0.39127	0.53491	0.40438	0.42819	0.62022	0.12878	0.073133	0.12888	0.53411	0.7399	0.80366	0.83804	0.97222	0.29406	0.14073	0.29403	0.21255	0.4277	0.63327	0.6083	0.26414	0.17607	0.46132	0.10513	0	0
2.727	3.2167	3.2641	3.3338	3.0768	2.6626	2.1704	1.7588	1.6955	1.3497	2.1066	1.9742	1.6749	1.1525	0.8286	1.0772	0.61174	0.50341	0.30917	0.72109	0.88632	0.85701	0.83563	0.80118	0.94133	0.83108	0.63702	0.56207	0.48095	0.46173	0.49879	0.68456	0.72067	0.61643	0.74565	0.83591	1.3604	1.3027	0	0
3.1631	3.403	3.3788	3.2418	2.9449	2.2499	1.2632	0.66234	0.72591	0.79359	0.58205	0.66426	0.37741	0.38076	0.37541	0.37111	0.21588	0.49626	0.28654	0.10721	0.17026	0.12057	0.064458	0.069175	0.053866	0.049218	0.10721	0.15836	0.17026	0.13354	0.13354	0.10721	0.093422	0.19732	0.049218	0.033424	0.14613	0.049218	0	0
2.7317	2.9088	2.7709	2.2297	0.86452	0.7783	0.65129	0.44716	0.19312	0.22531	0.43457	0.76042	0.69897	0.62326	0.56138	0.48855	0.21484	0.064458	0.064458	0	0	0.064458	0.15838	0.2051	0.22887	0.089951	0.13972	0.3149	0.98971	1.0435	0.066692	0.54258	1.2297	0.96184	0.78188	0.18827	0.23323	0.093422	0	0
